# Expanding the use of reindeer foetal bone measurements for zooarchaeological applications

**DOI:** 10.1101/2024.03.28.587213

**Authors:** Emmanuel Discamps, Marie-Cécile Soulier

## Abstract

When foetal bones are preserved in archaeological sites, they are often used to identify the seasonality of prey acquisition by past human populations and, subsequently, to discuss their lifestyle, their management of food resources, nomadic cycles, etc. To do so, zooarchaeologists use charts to estimate foetal age based on the growth of their bones. For reindeer (*Rangifer tarandus*), a species that was widely exploited since the Palaeolithic throughout Eurasia, existing reference data are limited and require the measurement of complete bones, a procedure that is rarely applicable to archaeological contexts in which bones are often fragmented. In this study we present a wide range of measurements (9-10 measurements per bone) taken on the humerus, radius, metacarpal, femur, tibia and metatarsal of 31 individuals housed at the Zoological Museum of the University of Oulu (Finland). With this large data set, a more accurate estimation of the time of death of reindeer foetus can be achieved using skeletal measurements, even in the case of fragmented bones. To facilitate the use of this referential, an open-access web interface (<u>foetusmeteR</u>) was designed in RShiny. This interface allows for the direct estimation of foetal age and season of death by entering a single skeletal measurement, as well as the possibility of estimating if two bones might correspond to the same individual using two different measurements. This new tool should help to discuss in more detail the condition of reindeer herds hunted in the past, the hunting techniques and strategies that may have been used by human groups, and allow for a more detailed reconstruction of the seasonal nomadic cycle of past societies that focused their subsistence on *Rangifer* populations.
