## Supplementary material for "Expanding the use of reindeer foetal bone measurements for zooarchaeological applications": SI1

### Sheet: Discamps&Soulier_SI1
Bone	Code	Face	Description of the measurement	Notes on how to hold the bone and the calliper
Humerus	H1	craniocaudal	Maximum length from the highest point of the proximal epiphyseal surface to the lowest point, at the epicondyles, of the distal epiphyseal surface	Posterior side facing you
	H2	anteroposterior	Diameter at mid-diaphysis, along the anteroposterior axis
	H3	mediolateral	Diameter at mid-diaphysis, along the mesio-lateral axis
	H4	anteroposterior	Maximal length of the proximal epiphyseal surface, along the anteroposterior axis	Bone held between the fingers at mid-shaft in a anteroposterior axis
	H5	mediolateral	Maximal length of the proximal epiphyseal surface, along the mediolateral axis	Bone held between the fingers at mid-shaft in a mediolateral axis
	H6	anteroposterior	Greatest distal width, from the medial epicondyle to the trochlea	Bone held between the fingers at mid-shaft in an anteroposterior axis. Calliper must touch both of the epicondyles.
	H7	mediolateral	Greatest distal width, from the most medial point to the most lateral point	Calliper must have a ‘large’ area of contact on the medial side
	H8	mediolateral	Smallest width of the diaphysis (often around mid-shaft)
	H9	craniocaudal	Distance between the epiphyseal surface of the head at the proximal side, and the epiphyseal surface of the lateral epicondyle at the distal side
	H10	craniocaudal	Distance from the upper minor tubercule to the lowest part of the medial epicondyle
Radius	R1	craniocaudal	Maximum length from the highest point of the proximal epiphyseal surface to the lowest point of the distal epiphyseal surface
	R2	anteroposterior	Diameter at mid-diaphysis, along the anteroposterior axis
	R3	mediolateral	Diameter at mid-diaphysis, along the mesio-lateral axis
	R4	anteroposterior	Maximal length of the proximal epiphyseal surface, along the anteroposterior axis	Bone pinched with fingers between anterior and posterior faces, cranial surface facing you
	R5	mediolateral	Maximal length of the proximal epiphyseal surface, along the mediolateral axis	Bone pinched with fingers between medial and lateral faces, cranial surface facing you
	R6	anteroposterior	Width at the caudal epiphyseal surface	Bone pinched with fingers between anterior and posterior faces, distal surface facing you. Calliper with two contact areas on the posterior edge
	R7	mediolateral	Maximal length of the distal epiphyseal surface, along the mediolateral axis	Bone pinched with fingers between anterior and posterior faces, distal surface facing you
	R8	mediolateral	Smallest width of the diaphysis (often around mid-shaft)
	R9	craniocaudal	Smallest length from the lowest point of the proximal epiphyseal surface to the higher point of the distal epiphyseal surface	Lateral side facing you
Metacarpal	MC1	craniocaudal	Maximum length from the highest point of the proximal epiphyseal surface to the lowest point of the distal epiphyseal surface
	MC2	anteroposterior	Diameter at mid-diaphysis, along the anteroposterior axis
	MC3	mediolateral	Diameter at mid-diaphysis, along the mesio-lateral axis
	MC4	anteroposterior	Maximal length of the proximal epiphyseal surface, along the anteroposterior axis	Calliper must have two contact points at the posterior edge
	MC5	mediolateral	Maximal width of the proximal epiphyseal surface, along the mediolateral axis
	MC6	anteroposterior	Maximal length of the distal epiphyseal surface, along the anteroposterior axis	Calliper must have two contact points at the posterior edge
	MC7	mediolateral	Maximal width of the distal epiphyseal surface, along the mediolateral axis
	MC8	mediolateral	Smallest width of the diaphysis (often around mid-shaft)
Femur	F1	craniocaudal	Maximum length from the highest point of the proximal epiphyseal surface to the lowest point of the distal epiphyseal surface
	F2	anteroposterior	Diameter at mid-diaphysis, along the anteroposterior axis
	F3	mediolateral	Diameter at mid-diaphysis, along the mesio-lateral axis
	F4	anteroposterior	Anteroposterior width of the greater trochanter
	F5	anteroposterior	Anteroposterior width of the femoral head
	F6	mediolateral	Maximal width of the proximal epiphyseal surface, along the mediolateral axis	Calliper must be held perpendicularly to the femur craniocaudal axis
	F7	anteroposterior	Maximal length of the distal epiphyseal surface, along the anteroposterior axis	Calliper must have two contact points at the posterior edge
	F8	mediolateral	Maximal width of the distal epiphyseal surface, along the mediolateral axis	Calliper must have two contact points on the medial side
	F9	mediolateral	Smallest width of the diaphysis (often around mid-shaft)
	F10	craniocaudal	On the medial side, measurement taken from the underside of the femoral head to the lowest distal point
Tibia	T1	craniocaudal	Maximum length from the highest point of the proximal epiphyseal surface to the lowest point of the distal epiphyseal surface
	T2	anteroposterior	Diameter at mid-diaphysis, along the anteroposterior axis
	T3	mediolateral	Diameter at mid-diaphysis, along the mesio-lateral axis
	T4	anteroposterior	Length taken on the proximal epiphyseal surface, on an anteroposterior axis	Calliper with a slight oblique angle, and two contact points on the posterior edge
	T5	anteroposterior	Length taken on the proximal epiphyseal surface, on an anteroposterior axis, tibial tuberosity excluded	Calliper must have two contact points at the posterior edge
	T6	mediolateral	Maximal length of the proximal epiphyseal surface, along the mediolateral axis
	T7	anteroposterior	Maximal length of the distal epiphyseal surface, along the anteroposterior axis	Calliper must have two contact points at the posterior edge
	T8	mediolateral	Maximal width of the distal epiphyseal surface, along the mediolateral axis	Calliper must have two contact points on the medial side
	T9	mediolateral	Smallest width of the diaphysis (often around mid-shaft)
	T10	craniocaudal	On posterior side, the smallest distance between the depression between both condylar facets and the distal end of the diaphyse
Metatarsal	MT1	craniocaudal	Maximum length from the highest point of the proximal epiphyseal surface to the lowest point of the distal epiphyseal surface
	MT2	anteroposterior	Diameter at mid-diaphysis, along the anteroposterior axis
	MT3	mediolateral	Diameter at mid-diaphysis, along the mediolateral axis
	MT4	anteroposterior	Maximal length of the proximal epiphyseal surface, along the anteroposterior axis	Calliper must have two contact points at the posterior edge
	MT5	mediolateral	Maximal width of the proximal epiphyseal surface, along the mediolateral axis
	MT6	anteroposterior	Maximal length of the distal epiphyseal surface, along the anteroposterior axis	Calliper must have two contact points at the posterior edge
	MT7	mediolateral	Maximal width of the distal epiphyseal surface, along the mediolateral axis
	MT8	mediolateral	Smallest width of the diaphysis (often around mid-shaft)
