## Supplementary material for "Expanding the use of reindeer foetal bone measurements for zooarchaeological applications": SI3

### Sheet: Discamps&Soulier_SI3
Species	Population and/or location	Country	Rutting time	Calving time	Year of observation	Reference
R. tarandus groenlandicus	Denali National Park	Alaska		May, 14	1988	Adams & Dale, 1998
R. tarandus groenlandicus	Denali National Park	Alaska		May, 14	1989	Adams & Dale, 1998
R. tarandus groenlandicus	Denali National Park	Alaska		May, 16	1995	Adams & Dale, 1998
R. tarandus groenlandicus	Denali National Park	Alaska		May, 17	1994	Adams & Dale, 1998
R. tarandus groenlandicus	Denali National Park	Alaska		May, 20	1990	Adams & Dale, 1998
R. tarandus groenlandicus	Denali National Park	Alaska		May, 20	1992	Adams & Dale, 1998
R. tarandus groenlandicus	Denali National Park	Alaska		May, 21	1991	Adams & Dale, 1998
R. tarandus groenlandicus	Denali National Park	Alaska		May, 21	1993	Adams & Dale, 1998
R. tarandus groenlandicus	Denali National Park	Alaska		May, 13	1987	Adams & Dale, 1998
R. tarandus granti	Central Arctic Herd	Alaska		June, 12	1989	Cameron et al., 1993
R. tarandus granti	Central Arctic Herd	Alaska		June, 3-5	1988	Cameron et al., 1993
R. tarandus granti	Central Arctic Herd	Alaska		June, 3-5	1990	Cameron et al., 1993
R. tarandus granti	Central Arctic Herd	Alaska		June, 3-5	1991	Cameron et al., 1993
R. tarandus granti	Fortymile subpopulation	Alaska	October, 16-18		1973	Davis et al., 1978
R. tarandus granti	Fortymile subpopulation	Alaska		May, 21-23	1956	Davis et al., 1978
R. tarandus granti	Fortymile subpopulation	Alaska		May, 23-27	1960	Davis et al., 1978
R. tarandus granti	Fortymile subpopulation	Alaska		May, 25	1958	Davis et al., 1978
R. tarandus granti	Fortymile subpopulation	Alaska		May, 25-27	1974	Davis et al., 1978
R. tarandus granti	Fortymile subpopulation	Alaska		May, 28-29	1957	Davis et al., 1978
R. tarandus granti	Fortymile subpopulation	Alaska		May, 17		Gunn et al., 2016
R. tarandus groenlandicus	Northwest Alaska	Alaska	October, 19-20		1960	Lent, 1965
R. tarandus groenlandicus	Northwest Alaska	Alaska	October, 19-20		1961	Lent, 1965
R. tarandus granti	Porcupine subpopulation	Alaska		June, 8-13	1972	LeResche, 1975
R. tarandus granti	Porcupine subpopulation	Alaska	October, 11-23 (peak 15th)			Russel et al., 1998
R. tarandus granti	Mackenzie	Alaska	October, 6			Skoog, 1968
R. tarandus granti	Porcupine subpopulation	Alaska		May, 27 to June 10	1983-1985	Whitten et al., 1992
R. tarandus caribou	Newfoundland	Canada	October, 11-17			Bergerud, 1961
R. tarandus caribou	Red Wine Mountains herd, Quebec & Labrador	Canada	Mid-to-late October	first two weeks of June	1982-1985	Brown et al., 1986
R. tarandus caribou	Caniapiscau herd, Quebec & Labrador	Canada		first two weeks of June	1981-1984	Brown et al., 1986
R. tarandus caribou	Lac Bienville herd, Quebec & Labrador	Canada		first two weeks of June	1975-1980	Brown et al., 1986
R. tarandus caribou	Lac Joseph herd, Quebec & Labrador	Canada		first two weeks of June	1984-1985	Brown et al., 1986
R. tarandus groenlandicus	Kaminuriak, Manitoba and the District of Keew	Canada	October, 19-20		1966	Dauphiné & McClure, 1974
R. tarandus groenlandicus	Kaminuriak, Manitoba and the District of Keew	Canada	October, 19-29		1967	Dauphiné & McClure, 1974
R. tarandus caribou	Alberta	Canada	early to mid October			Edmonds & Bloomfield 1984 cited in Cichowski, 2010
R. tarandus	Mackenzie Delta herd	Canada		Mid-April to mid-May	1976 to 1981	Godkin, 1986
R. tarandus & R. tarandus pearyi	Minto Inlet and Dolphin and Union herds, Victoria Island	Canada		Mid-June	1987-1988	Gunn & Fournier, 2000
R. tarandus caribou	Greater Besa-Prophet area of the Muskwa-Kechika Management Area, northern British Columbia	Canada		May, 28*	2002-2003	Gustine et al., 2006
R. tarandus groenlandicus	Southern Mackenzie	Canada	October, 20-31		1958	Kelsall, 1968
R. tarandus groenlandicus	Mackenzie River/Hudson Bay	Canada		June, 12-14	1959	Kelsall, 1968
R. tarandus groenlandicus	Mackenzie River/Hudson Bay	Canada		June, 8-11	1960	Kelsall, 1968
R. tarandus groenlandicus	Mackenzie River/Hudson Bay	Canada		June, 9-14	1957	Kelsall, 1968
R. tarandus groenlandicus	Southern Keewatin	Canada	October, 24		1947	Lawrie 1948 cited in Kelsall, 1968
R. tarandus groenlandicus	Kaminuriak, Manitoba and the District of Keew	Canada		June, 4-10		Miller cited in Dauphiné & McClure, 1974
R. tarandus caribou	Alberta	Canada		May, 1-15		Morton & Wynes 1997 cited in Cichowski, 2010
R. tarandus caribou	Narraway herd, western Alberta and eastern British Columbia	Canada		21 mai-19 juin (peak >50 : 1 juin)	1998 à 2014	Nobert et al., 2016
R. tarandus caribou	Redrock–Prairie Creek herd, western Alberta and eastern British Columbia	Canada		18mai-15 juin (Peak >50 : 30 mai)	1998 à 2014	Nobert et al., 2016
R. tarandus groenlandicus	Kaminuriak, Manitoba and the District of Keew	Canada		June, 10-15	1966, 1967, 1968	Parker, 1972
R. tarandus caribou	Torngat Mountains population	Canada	Mid-oct to mid-nov	June, 5-25		Schaefer & Luttich 1998 cited in Côté & Festa-Bianchet, 2017
R. tarandus	Kutuharju Field Reindeer Research Station, in Kamaanen	Finland	October, 10-17		1999	Djakovic et al., 2012
R. tarandus	Kutuharju Field Reindeer Research Station, in Kamaanen	Finland	October, 12-19		2000	Djakovic et al., 2012
R. tarandus	Kutuharju Field Reindeer Research Station, in Kamaanen	Finland	October, 4-8		2007	Djakovic et al., 2012
R. tarandus	Semi-domestic Kaamanen, northern Finland	Finland	October, 1-17		2017	Driscoll et al., 2023
R. tarandus	Semi-domestic Kaamanen, northern Finland	Finland	Sept 29 to Oct 15		2016	Driscoll et al., 2023
R. tarandus	Kaamanen	Finland		May, 15-25	1970-1984	Eloranta & Nieminen, 1986
R. tarandus	Southeast Kutuharju Field Reindeer Research Station, in Kaamanen, Sinioivi	Finland		May, 18	1997	Holand et al., 2003
R. tarandus	Northwest Kutuharju Field Reindeer Research Station, in Kaamanen, Lauluvaara	Finland		May, 21	1997	Holand et al., 2003
R. tarandus	Southeast Kutuharju Field Reindeer Research Station, in Kaamanen, Sinioivi	Finland		May, 21	1996	Holand et al., 2003
R. tarandus	Northwest Kutuharju Field Reindeer Research Station, in Kaamanen, Lauluvaara	Finland		May, 22	1996	Holand et al., 2003
R. tarandus fennicus	Kivijärvi Central Finland	Finland	October, 1-10		1981	Kojola, 1986
R. tarandus fennicus	Kivijärvi Central Finland	Finland	October, 2		1982	Kojola, 1986
R. tarandus	Southeast Kutuharju Field Reindeer Research Station, in Kaamanen, Sinioivi	Finland	October, 1		2006	Weladji et al., 2017
R. tarandus	Southeast Kutuharju Field Reindeer Research Station, in Kaamanen, Sinioivi	Finland	October, 1		2008	Weladji et al., 2017
R. tarandus	Southeast Kutuharju Field Reindeer Research Station, in Kaamanen, Sinioivi	Finland	October, 1		2009	Weladji et al., 2017
R. tarandus	Southeast Kutuharju Field Reindeer Research Station, in Kaamanen, Sinioivi	Finland	October, 1		2010	Weladji et al., 2017
R. tarandus	Southeast Kutuharju Field Reindeer Research Station, in Kaamanen, Sinioivi	Finland	October, 1		2011	Weladji et al., 2017
R. tarandus	Northwest Kutuharju Field Reindeer Research Station, in Kaamanen, Lauluvaara	Finland	October, 13		1997	Weladji et al., 2017
R. tarandus	Northwest Kutuharju Field Reindeer Research Station, in Kaamanen, Lauluvaara	Finland	October, 14	May, 16-26	1996	Weladji et al., 2017
R. tarandus	Southeast Kutuharju Field Reindeer Research Station, in Kaamanen, Sinioivi	Finland	October, 16		1999	Weladji et al., 2017
R. tarandus	Southeast Kutuharju Field Reindeer Research Station, in Kaamanen, Sinioivi	Finland	October, 17		2000	Weladji et al., 2017
R. tarandus	Southeast Kutuharju Field Reindeer Research Station, in Kaamanen, Sinioivi	Finland	October, 2		2002	Weladji et al., 2017
R. tarandus	Southeast Kutuharju Field Reindeer Research Station, in Kaamanen, Sinioivi	Finland	October, 5		2004	Weladji et al., 2017
R. tarandus	Southeast Kutuharju Field Reindeer Research Station, in Kaamanen, Sinioivi	Finland	October, 6		2005	Weladji et al., 2017
R. tarandus	Southeast Kutuharju Field Reindeer Research Station, in Kaamanen, Sinioivi	Finland	October, 6		2007	Weladji et al., 2017
R. tarandus	Southeast Kutuharju Field Reindeer Research Station, in Kaamanen, Sinioivi	Finland	October, 7		2001	Weladji et al., 2017
R. tarandus	Southeast Kutuharju Field Reindeer Research Station, in Kaamanen, Sinioivi	Finland	October, 8		2003	Weladji et al., 2017
R. tarandus	Southeast Kutuharju Field Reindeer Research Station, in Kaamanen, Sinioivi	Finland	October, 9		1997	Weladji et al., 2017
R. tarandus tarandus	Setesdal East	Norway		May, 19		Engen, 1991 cited in Reimers, 1997
R. tarandus tarandus	Hardangervidda	Norway	Sept 30 to Oct 11	May, 14 to June 7	Entre 2001 et 2006	Falldorf, 2013
R. tarandus tarandus	North Ottadalen	Norway		May, 11-13	1996	Fllydal & Reimers, 2002
R. tarandus tarandus	North Ottadalen	Norway		May, 11-15	1997	Fllydal & Reimers, 2002
R. tarandus tarandus	South Ottadalen	Norway		May, 12	1971	Fllydal & Reimers, 2002
R. tarandus tarandus	South Ottadalen	Norway		May, 12	1972	Fllydal & Reimers, 2002
R. tarandus tarandus	North Ottadalen	Norway		May, 12-14	1978	Fllydal & Reimers, 2002
R. tarandus tarandus	North Ottadalen	Norway		May, 13-15	1998	Fllydal & Reimers, 2002
R. tarandus tarandus	Snøhetta	Norway		May, 18	1970	Fllydal & Reimers, 2002
R. tarandus tarandus	Snøhetta	Norway		May, 22-23	1996	Fllydal & Reimers, 2002
R. tarandus tarandus	Snøhetta	Norway		May, 22-24	1998	Fllydal & Reimers, 2002
R. tarandus tarandus	Snøhetta	Norway		May, 22-26		Fllydal & Reimers, 2002
R. tarandus tarandus	Snøhetta	Norway		May, 25	1971	Fllydal & Reimers, 2002
R. tarandus tarandus	Snøhetta	Norway		May, 25-27	1997	Fllydal & Reimers, 2002
R. tarandus tarandus	Snøhetta	Norway		May, 29	1969	Fllydal & Reimers, 2002
R. tarandus tarandus	North Ottadalen	Norway		May, 5	1970	Fllydal & Reimers, 2002
R. tarandus tarandus	North Ottadalen	Norway		May, 6	1969	Fllydal & Reimers, 2002
R. tarandus tarandus	North Ottadalen	Norway		May, 6	1971	Fllydal & Reimers, 2002
R. tarandus tarandus	North Ottadalen	Norway		May, 6	1972	Fllydal & Reimers, 2002
R. tarandus tarandus	South Ottadalen	Norway		May, 8-12	1998	Fllydal & Reimers, 2002
R. tarandus tarandus	North Ottadalen	Norway		May, 9-11	1985	Fllydal & Reimers, 2002
R. tarandus tarandus	South Ottadalen	Norway		May, 9-11	1997	Fllydal & Reimers, 2002
R. tarandus tarandus	North Ottadalen	Norway		May, 6		Holthe, 1975 cited in Reimers, 1997
R. tarandus tarandus	South Ottadalen	Norway		May, 12		Holthe, 1975 cited in Reimers, 1997
R. tarandus tarandus	Snøhetta	Norway		May, 27		Holthe, 1975 cited in Reimers, 1997
R. tarandus tarandus	Setesdal West	Norway		May, 22		Reimers et al., 1980 cited in Reimers, 1997
R. tarandus	Rondane	Norway		May, 24		Reimers et al., 1983
R. tarandus	Hardangervidda	Norway		May, 27		Reimers et al., 1983
R. tarandus tarandus	Rondane North	Norway		May, 22		Reimers, 1983
R. tarandus tarandus	Rondane South	Norway		May, 15		Reimers, 1983
R. tarandus tarandus	Norefjell-Reinsjøfjell	Norway		May, 7		Reimers, 1997
R. tarandus tarandus	Hardangervidda	Norway	October, 15	May, 27	1983	Reimers, 2002
R. tarandus tarandus	Knutshø	Norway	October, 4	May, 16	1984	Reimers, 2002
R. tarandus tarandus	Forelhogna	Norway	September, 25	May, 7	1984	Reimers, 2002
R. tarandus	Kautokeino	Norway		May, 8		Skjenneberg & Slagsvold, 1968 cited in Reimers 1997
R. tarandus tarandus	Forelhogna	Norway		May, 7	1984	Skogland, 1984
R. tarandus tarandus	Hardangervidda	Norway		May, 27	1983	Skogland, 1984
R. tarandus tarandus	Knutshø	Norway		May, 18	1984	Skogland, 1984
R. tarandus platyrhynchus	Svalbard	Norway	October	June, 2-9	1979-1984	Tyler, 1987
R. tarandus	Forest, Reindeer Station south Gällivare	Swedish Lapland	October, 13-19		1962	Espmark, 1964
					* peak
